# Single nucleus sequencing fails to detect microglial activation in human tissue

**DOI:** 10.1101/2020.04.13.035386

**Authors:** N. Thrupp, C. Sala Frigerio, L. Wolfs, N. G. Skene, S. Poovathingal, Y. Fourne, P. M. Matthews, T. Theys, R. Mancuso, B. de Strooper, M. Fiers

## Abstract

Single nucleus RNA-Seq (snRNA-Seq) methods are used as an alternative to single cell RNA-Seq methods, as they allow transcriptomic profiling of frozen tissue. However, it is unclear whether snRNA-Seq is able to detect cellular state in human tissue. Indeed, snRNA-Seq analyses of human brain samples have failed to detect a consistent microglial activation signature in Alzheimer’s Disease. A comparison of microglia from single cells and single nuclei of four human subjects reveals that ~1% of genes is depleted in nuclei compared to whole cells. This small population contains 18% of genes previously implicated in microglial activation, including *APOE, CST3, FTL, SPP1*, and *CD74*. We confirm our findings across multiple previous single nucleus and single cell studies. Given the low sensitivity of snRNA-Seq to this population of activation genes, we conclude that snRNA-Seq is not suited to detecting cellular activation in microglia in human disease.
