## Supplementary material for "Single nucleus sequencing fails to detect microglial activation in human tissue": S1_Patient_metadata

### Sheet: Sheet2
Case number	Subject age	Diagnosis	Gender	Sample	Origin	Platform	Sequencing date	Est. nr. Cells (after QC filtering)	Mean reads per cell	Median genes per cell	Nr reads	Sequencing saturation (%)	Reads mapped confidently to genome (%)	Mapped to Transcriptome (%)	Status
2	20	Therapy resistant epilepsy	Female	RM102	Cells	Hi-seq	2019-01-01	4078	70368	2880	286962147	75	89.5	57.6	Kept
1	50	Therapy resistant epilepsy	Female	RM101	Cells	Hi-seq	2019-01-01	3222	64719	2041	208526957	78	88.3	58.3	Kept
4	7	Epilepsy caused by brain tumor	Male	RM77	Cells	Hi-seq	2018-10-01	2464	70380	1907	173417529	82	89.9	58.6	Kept
3	24	Epilepsy caused by brain tumor	Female	RM95	Cells	Hi-seq	2019-01-01	3569	64348	1871	229659494	84	88.9	56.2	Kept
3	24	Epilepsy caused by brain tumor	Female	Nuc-RM95-1	Nuclei	Hi-seq	2019-06-01	1800	91019	2090	163834219	78	90	65.8	Kept
3	24	Epilepsy caused by brain tumor	Female	Nuc-RM95-2	Nuclei	Hi-seq	2019-06-01	2407	69898	2808	168246664	71	89.9	64.9	Kept
2	20	Therapy resistant epilepsy	Female	Nuc-RM102-1	Nuclei	Hi-seq	2019-06-01	2365	75242	3450	177948401	56	87.1	5.8	Kept
2	20	Therapy resistant epilepsy	Female	Nuc-RM102-2	Nuclei	Hi-seq	2019-06-01	2140	71234	3107	152442458	65	88.7	59.5	Kept
1	50	Therapy resistant epilepsy	Female	Nuc-RM101-1	Nuclei	Hi-seq	2019-08-01	4490	7	1	31939	2	47.6	36.4	Discarded
1	50	Therapy resistant epilepsy	Female	Nuc-RM101-2	Nuclei	Hi-seq	2019-08-01	5383	27112	1150	145944	69	90.7	59.2	Kept
4	7	Epilepsy caused by brain tumor	Male	Nuc-RM77-1	Nuclei	Hi-seq	2019-08-01	5849	24624	1101	144024780	67	92	60.4	Kept
4	7	Epilepsy caused by brain tumor	Male	Nuc-RM77-2	Nuclei	Hi-seq	2019-08-01	4233	34460	1339	145871265	62	85.7	65.9	Kept
