## Supplementary material for "Single nucleus sequencing fails to detect microglial activation in human tissue": S3_Public_datasets

### Sheet: Sheet1
Dataset	Study Title	Study author	Cells or nuclei	DOI
KI	Genetic identification of brain cell types underlying schizophrenia	Skene et al.	Cells	https://doi.org/10.1038/s41588-018-0129-5
Saunders 2018	Molecular diversity and specializations among the cells of the adult mouse brain	Saunders et al.	Cells	https://doi.org/10.1016/j.cell.2018.07.028
Tasic	Adult mouse cortical cell taxonomy revealed by single-cell transcriptomics.	Tasic et al.	Cells	https://doi.org/10.1038/nn.4216
Zeisel 2018	Molecular architecture of the mouse nervous system	Zeisel et al.	Cells	https://doi.org/10.1016/j.cell.2018.06.021
AIBS	Conserved cell types with divergent features in human versus mouse cortex	Hodge et al.	Nuclei	https://doi.org/10.1038/s41586-019-1506-7
Dronc Human	Massively parallel single-nucleus RNA-seq with DroNc-seq	Habib et al.	Nuclei	https://doi.org/10.1038/nmeth.4407
Dronc Mouse	Massively parallel single-nucleus RNA-seq with DroNc-seq	Habib et al.	Nuclei	https://doi.org/10.1038/nmeth.4407
Habib	Div-Seq: single-nucleus RNA-seq reveals dynamics of rare adult newborn neurons.	Habib et al.	Nuclei	https://doi.org/10.1126/science.aad7038
Lake frontal	Integrative single-cell analysis of transcriptional and epigenetic states in the human adult brain	Lake et al.	Nuclei	https://doi.org/10.1038/nbt.4038
Lake visual	Integrative single-cell analysis of transcriptional and epigenetic states in the human adult brain	Lake et al.	Nuclei	https://doi.org/10.1038/nbt.4038
