## Supplementary material for "Single nucleus sequencing fails to detect microglial activation in human tissue": S5_GSEA

### Sheet: 5_Supple_GSEA
	pathway	pval	padj	ES	NES	nMoreExtreme	size	leadingEdge
1	Longest CDS	2.06271e-05	3.63047e-05	-0.815539	-2.07409	0	150	c("MEG3", "PCDH9", "NRXN1", "CACNB4", "HDAC8", "MAGI2", "SLC1A2", "XIST", "KALRN", "ANK3", "CSMD3", "LINC00632", "PCLO", "MBD5", "MYT1L", "GRIN2B", "SLC8A1", "DST", "ZBTB20", "SCN2A", "ZEB2", "FTX", "CNKSR2", "NTRK3", "GPATCH2L", "SYNE1", "PHF20L1", "ELP4", "KMT2A", "TANC2", "MAPK10", "FOXP1", "PPP1R12B", "PBX1", "AUTS2", "SMAD2", "ITPR1", "PDE4DIP", "TCF4", "CCDC88A", "FTO", "LPP", "DYRK1A", "NF…
ADGRV1, "CACNA1D", "PEAK1", "ITSN1", "CDK13", "MED13L", "FLRT2", "ATM", "MGAT4C", "TTC7B", "HECTD4", "INTS6", "NAV1", "MMS22L", "PLEKHA1", "KAT6A", "DOCK7", "RNASEH2B", "NEB", "MICAL3", "AGO3", "ARID1B", "NFASC", "FARP1", "LCOR", "CACNA1A", "HECW2", "TF", "CHD8", "VPS13D", "USP8", "HYDIN", "MACF1", "SMG1", "RNF213", "RPS6KA5", "BCL11A", "SLITRK5", "UBR4", "SRGAP1", "MSI2")
2	GO_postsynaptic membrane	2.19317e-05	3.63047e-05	-0.720466	-2.01171	0	367	c("LRRTM4", "GPM6A", "DLGAP1", "NRGN", "MAP1B", "ANKS1B", "DLG2", "GRIA2", "LRRC7", "MAGI2", "IL1RAPL1", "CTNND2", "NLGN1", "ANK3", "GRIK2", "CAMK2N1", "MT3", "CTNNA2", "GRIA4", "GRM5", "CTTNBP2", "GRIN2A", "ANK2", "GAP43", "GNG3", "APP", "PCLO", "NTRK2", "DCLK1", "PDE4B", "SLC17A7", "KCTD16", "LRRC4C", "GRIN2B", "CHRM3", "GPHN", "CACNA1C", "PPP3CA", "GABRB2", "LRP4", "SLC8A1", "ARHGAP32", "FAIM2…
SPOCK1, "GRM7", "FRMPD4", "SYNE1", "DMD", "DNAJC6", "GABBR2", "PSD3", "PVRL3", "NCK2", "SPTBN1", "GABRB1", "PTPRZ1", "MEF2C", "SLC1A3", "GRIA3", "GABBR1", "SYN1", "KCND2", "DLG1", "ITPR1", "KCNC2", "ADAM10", "SYNDIG1", "SIPA1L1", "EPS8", "ATP1A3", "CAMK2B", "LRRTM3", "PPP1R9A", "GABRA1", "PJA2", "ATP1A2", "CLSTN2", "SOS1", "HPCA", "GRIK1", "NPTN", "DLGAP2", "PTEN", "NCOA2", "DGKI", "UTRN", "PICAL…
NETO2, "GABRG3", "NETO1", "ATAD1", "EPHA4", "NLGN4X", "SHANK2", "BNIP3", "GSK3B", "LPAR1", "CLSTN3", "CPEB4", "DISC1", "ASAP1", "GRM3", "CLSTN1", "RTN4", "ADD3", "GRM1", "CAP2", "MYH10", "CDK5R1", "CADPS2", "FYN", "FBXO2", "ALS2", "EPB41L3", "GRID1", "FARP1", "HTT", "SLC8A2", "PTK2B", "ADD2", "KCTD8", "PRKCG", "MTMR2", "CACNG8", "KCNB1", "SORCS3", "HOMER1", "NLGN4Y", "PRKAR2B", "GLRB", "ZC4H2", "…
CTTN, "LIN7A", "LRFN2", "ARFGAP1", "GABRA5", "CX3CL1", "NLGN2", "LRP8", "AKT1", "STRN", "USP48", "TIAM1", "PALM", "ITPKA", "GABRA3", "BCR", "NR1D1", "SYNPO", "ARHGAP44", "LRRTM2", "PDLIM5")
3	GO_cell adhesion	2.05364e-05	3.63047e-05	-0.791097	-1.99413	0	140	c("PCDH9", "CADM2", "NRXN1", "PTPRD", "ROBO2", "MAGI2", "IL1RAPL1", "NLGN1", "ANK3", "PCDH7", "DSCAM", "CDH12", "LRP4", "CDH18", "KIRREL3", "CADM1", "SDK1", "PVRL3", "SPTBN1", "CADM3", "ROBO1", "PTPRT", "CDH13", "CDH9", "CLSTN2", "NPTN", "FAT3", "PTEN", "NLGN4X", "CDH2", "CLSTN3", "CDH10", "NRXN2", "CLSTN1", "PCDH15", "CD226", "DSCAML1", "PVRL2", "PCDH17", "CDH20", "PKD1", "PTPRM", "CDHR3", "CDH2…
4	GO_cardiac conduction	2.17922e-05	3.63047e-05	-0.695232	-1.92894	0	342	c("KCNIP4", "SYT1", "SNAP25", "NRXN1", "NRXN3", "DPP10", "PARK2", "NLGN1", "RIMS2", "PPFIA2", "PDE4D", "ANK3", "RYR2", "FGF12", "ATP1B1", "GPM6B", "ANK2", "CALM1", "SYN2", "PCLO", "NTRK2", "SLC17A7", "CACNA1C", "DPP6", "SLC8A1", "TRIM9", "STXBP1", "AKAP6", "AKAP9", "SNCA", "SCN3B", "CAMK2A", "CALM3", "CACNA1B", "CADPS", "DMD", "KCNIP1", "CACNB2", "CAMK2D", "SYT11", "CTNNA3", "MEF2C", "PRNP", "SLC…
SV2A, "SV2B", "CLN8", "ATP1A2", "CASK", "NF1", "KCNMB4", "DGKI", "SPTBN4", "SYN3", "BRAF", "GAD1", "GABRA2", "CACNA1D", "LRRK2", "RAB3GAP1", "SYNJ1", "APBA1", "NRXN2", "STX1A", "STK39", "ATP2A2", "ICA1", "SLC6A1", "CADPS2", "SYT5", "SYT4", "CPLX2", "NEDD4L", "GJA1", "PTK2B", "GFAP", "CACNA1A", "KIF5B", "ATP1B2", "AKAP7", "FHL1", "TPM1", "SYT7", "SNAP47", "KCNQ1", "SYT14", "RAP1A", "ANO6", "HTR2A"…
NAALAD2, "LIN7A", "AGT", "PPFIA1")
5	Mic0 (Mathys)	1.9641e-05	3.63047e-05	-0.816788	-1.8622	0	68	c("GRIA2", "GRIK2", "GRIA4", "GRM5", "GRIN2A", "APP", "SLC17A7", "GRIN2B", "GRIN1", "GRIA1", "GRID2", "GRM7", "GRIA3", "ATP1A3", "GRIK1", "CPEB4", "GRM3", "GRM1", "CDK5R1", "GRID1", "PTK2B", "GLRB")
6	MathysTsai2019_Mic0	2.02536e-05	3.63047e-05	-0.749532	-1.83047	0	110	c("C10orf11", "PARK2", "PCNXL2", "OXR1", "NAV3", "P2RY12", "HDAC9", "BMP2K", "MEF2A", "SHTN1", "FOXP2", "ARHGAP24", "CSGALNACT1", "DSCAM", "BAZ2B", "ST6GALNAC3", "RASSF8", "SLC8A1", "ZBTB20", "ADAM28", "KHDRBS3", "FER", "GLDN", "KCNQ3", "LPCAT2", "CPED1", "SDK1", "LRRK1", "GRID2", "HS3ST4", "ATP8B4", "ARHGAP22", "ELMO1", "UBE2E2", "MAP3K5", "MEF2C", "ITPR2", "A2M", "RASAL2", "LHFPL2", "SYK", "QKI…
DOCK4, "MED13L", "ENTPD1", "DISC1", "FAM149A", "ATM", "DOCK8", "MAML3", "TBC1D22A", "SOCS6", "APBB1IP", "MAML2", "LRCH1", "CACNA1A")
7	Synaptosome (Hafner)	2.03161e-05	3.63047e-05	-0.73977	-1.81514	0	114	c("SYT1", "SNAP25", "SPARCL1", "RTN1", "CLU", "NRXN1", "GPM6A", "PLP1", "MAP1B", "GRIA2", "SLC1A2", "MAP2", "NRCAM", "ANK3", "CPE", "CNTN1", "CAMK2N1", "APLP1", "ATP1B1", "GPM6B", "ANK2", "APP", "PCLO", "NTRK2", "DCLK1", "NELL2", "SYP", "GRIN2B", "PPP3CA", "DNM1", "MYCBP2", "SLC8A1", "DST", "TSPAN7", "ATP2B1", "YWHAG", "CAMK2A", "CALM3", "SYNE1", "NCDN", "PSD3", "SPTBN1", "SYT11", "TTC3", "NDRG4"…
HERC2, "SV2B", "KIF1B", "CYFIP2", "CACNA1E", "SCN8A", "KIF1A", "TMOD2", "NPTN", "SPTAN1", "DYNC1H1", "SERINC1", "AKAP11", "MYO5A", "FAT3", "DPYSL2", "KCNMA1", "SORL1", "PRKCB", "HUWE1", "SPOCK2", "CLSTN1", "RTN4", "ATP2A2", "GNAS", "SORT1", "ADGRL1")
8	GO_neurotransmitter, presynapse	2.10349e-05	3.63047e-05	-0.683355	-1.8003	0	201	c("SYT1", "SNAP25", "NRXN1", "NRXN3", "PARK2", "NLGN1", "RIMS2", "PPFIA2", "GPM6B", "SYN2", "PCLO", "NTRK2", "SLC17A7", "TRIM9", "STXBP1", "SNCA", "CAMK2A", "CACNA1B", "CADPS", "SYT11", "MEF2C", "SLC1A3", "SYN1", "RAB3A", "SNCG", "PTPRN2", "RIMS1", "PPP1R9A", "SV2A", "SV2B", "CLN8", "ATP1A2", "CASK", "NF1", "KCNMB4", "DGKI", "SYN3", "BRAF", "GAD1", "GABRA2", "LRRK2", "RAB3GAP1", "SYNJ1", "APBA1",…
SNAP47, "SYT14", "RAP1A", "CPLX1", "DOC2A", "UNC13A", "SYT13", "SLC6A17", "SYT17", "FMR1", "SLC6A15", "BRSK1", "NAALAD2", "LIN7A", "PPFIA1")
9	GO_regulation of synapse, neurotransmitter	2.11578e-05	3.63047e-05	-0.652995	-1.73219	0	215	c("SYT1", "SNAP25", "NRXN1", "PARK2", "NRGN", "FGF14", "NLGN1", "RIMS2", "NCAM1", "GRIK2", "GRM5", "GRIN2A", "NTRK2", "SYP", "DNM1", "STXBP1", "GRIN1", "GRIA1", "YWHAG", "SNCA", "CAMK2A", "TNR", "RAPGEF2", "NCDN", "SYT11", "MEF2C", "SHISA9", "SLC1A3", "SLC24A2", "SYN1", "RAB3A", "SNCG", "SIPA1L1", "ATP2B2", "RIMS1", "PTN", "CAMK2B", "PPP1R9A", "SERPINE2", "S100B", "CNTN4", "CLSTN2", "NF1", "NPTN"…
CLSTN3, "STX1A", "CLSTN1", "ATP2A2", "BCAN", "CPLX2", "CUX2", "SLC8A2", "PTK2B", "GFAP", "CACNA1A", "PRKCZ", "KIF5B", "PRKCE", "KCNB1", "EIF2AK4", "SORCS3", "SNAP47", "JPH4", "RAP1A", "PPP3CB", "VGF", "PTPN5", "UNC13A", "ABHD6", "LGI1", "PINK1", "FMR1", "PLK2", "AGT", "NLGN2", "RASGRF1", "CREB1", "STX1B", "CA2", "NEUROD2", "ITPKA", "LRRTM2", "RIMS3", "UNC13B")
10	GO_gated ion channel activity	7.38116e-05	0.000106289	-0.872865	-1.71983	3	28	c("GRIA2", "GRIK2", "GRIA4", "GRIN2A", "SLC17A7", "GRIN2B", "GABRB3", "GRIN1", "GRIA1", "GRID2", "GRIA3", "GRIK1", "GRID1", "PTK2B")
11	Ambient RNA	6.18812e-05	9.28218e-05	-0.672825	-1.71114	2	150	c("KCNIP4", "SYT1", "MEG3", "RBFOX1", "SNAP25", "PCDH9", "SPARCL1", "CSMD1", "CADM2", "RTN1", "CHN1", "CLU", "NRXN1", "NRG3", "PTPRD", "LRRTM4", "NRXN3", "GPM6A", "BEX1", "ADGRB3", "PLP1", "CCK", "DPP10", "DLGAP1", "ROBO2", "NRGN", "UCHL1", "LRP1B", "FAM155A", "MAP1B", "OPCML", "VSNL1", "ANKS1B", "DLG2", "ADGRL3", "GRIA2", "LSAMP", "NCAM2", "LRRC7", "STMN1", "CNTNAP2", "MAGI2", "PCSK1N", "IL1RAPL…
CAMK2N1, "OLFM1", "CTNNA2", "APLP1", "ATP1B1", "GPM6B", "ANK2", "TSC22D1", "THY1", "NPAS3", "PREPL", "NTM", "ARPP21", "APP", "CALM1", "NEFL", "ARPP19", "PDE4B", "NPTXR", "SCG5", "INO80D", "PPP3CA", "TMEM59L", "EDIL3", "DST", "TSPAN7", "ZBTB20", "ATP2B1", "FTX", "YWHAG", "CALM3", "ELMO1", "TUBA1A", "CTNNA3", "ENC1", "MEF2C", "PRNP", "CELF2", "SLC1A3", "SLC24A2", "PHACTR1", "AUTS2", "RTN3", "QKI", …
12	GO_synapse organisation	0.000141049	0.000195299	-0.696408	-1.68357	6	102	c("NRXN1", "NRXN3", "ROBO2", "MAGI2", "NLGN1", "CTNNA2", "NTRK2", "LINGO2", "LRP4", "GRIN1", "NTRK3", "FRMPD4", "MEF2C", "CDC42", "SYNDIG1", "PTK2", "PTN", "CAMK2B", "LRRTM3", "PPP1R9A", "CLSTN2", "PTEN", "CDH2", "CLSTN3", "DISC1", "FLRT2", "CLSTN1", "SLIT1", "EFNA5", "CUX2", "PCDH17", "EPHB1", "SLITRK5", "LRRC4B", "SLITRK4", "CBLN2", "NLGN2", "NEUROD2", "LRRN1", "LRRTM2", "PDLIM5")
13	GO_ion channel	2.21862e-05	3.63047e-05	-0.590553	-1.67135	0	431	c("KCNIP4", "GPM6A", "CACNB4", "GRIA2", "IL1RAPL1", "GRIK2", "KCNQ5", "RYR2", "GRIA4", "GRIN2A", "CALM1", "SLC17A7", "GRIN2B", "CACNA1C", "GABRB2", "ITGAV", "SCN2A", "GABRB3", "GRIN1", "GRIA1", "SCN3B", "KCNH7", "KCNQ3", "GRID2", "CALM3", "CACNA1B", "GRM7", "KCNIP1", "CACNB2", "GABRB1", "ITPR2", "SLC24A2", "GRIA3", "KCND2", "DLG1", "ITPR1", "KCNC2", "SCN3A", "CACNA2D1", "PKD2", "CACNG3", "RASA3",…
GABRG2, "FXYD7", "GABRA2", "CACNA1D", "TTYH1", "GABRG3", "CLCN3", "KCNJ3", "NCALD", "SCN1A", "CLCN5", "TRPC1", "KCNB2", "AQP4", "KCND3", "KCNMB1", "PDE2A", "GRID1", "GJA1", "KCNQ2", "ANO4", "PTK2B", "PKD1", "CACNA1A", "CACNG8", "DENND5B", "KCNB1", "KCNQ1", "CUL5", "GLRB", "STIM2", "TRPM7", "ANO6", "CATSPER2", "MCU", "MAL", "TRPM2", "CCDC109B", "GABRA4", "GABRD", "ANO10", "CACNA2D3", "GRIK4", "GAB…
KCNJ4, "TMEM38A", "ANO5")
14	GO_misc.	0.000300481	0.000360577	-0.695332	-1.65362	14	91	c("SYT1", "SNAP25", "NRXN1", "NLGN1", "RIMS2", "PCLO", "SLC17A7", "TRIM9", "SNCA", "CADPS", "SYT11", "SH3GL2", "RAB3A", "SYNDIG1", "RAPGEF4", "RIMS1", "ITSN1", "SYNJ1", "STX1A", "CADPS2", "SYT5", "SYT4", "CPLX2", "PACSIN1", "DENND1A", "CACNA1A", "SYT7", "SNAP47", "SYT14", "PPP3CB", "CPLX1", "DOC2A", "UNC13A", "SYT13", "SYT17", "STX1B", "SYT16", "RPH3A", "RIMS3", "UNC13B")
15	Nuclear retention (Halpern)	0.818849	0.818849	-0.331935	-0.87051	38932	194	c("SON", "KRIT1", "PNISR", "PTBP2", "DDX17", "ARGLU1", "ATP9B", "MPRIP", "CLK4", "FNBP4", "OGT", "RBM5", "CCNT2", "CSPP1", "ANKRD10", "TUBGCP3", "AASDH", "ABCA2", "ZCCHC7", "RSRP1", "NADSYN1", "ECHDC2", "ZC3H7A", "ZMYM5", "SLC20A1", "HPS4", "PRPF39", "TBCE", "SETDB1", "AP5Z1", "SFSWAP", "CAMTA2", "NSMAF", "LENG8", "LUC7L", "CCNL1", "BAIAP2", "KMT2B", "MAPK8IP3", "INTS1", "PPP1R12C", "SAFB2", "ZSW…
CCDC84, "MAU2")
16	Shortest CDS	0.0230387	0.0251331	0.55345	1.37529	1186	150	c("AC103591.3", "ABHD15-AS1", "AC005695.2", "AL391839.1", "MIRLET7A1HG", "AC079305.3", "LINC02307", "AC009137.1", "AL358234.1", "AC092069.1", "AC011377.1", "AL360012.1", "AC018752.1", "AC069023.1", "AC008761.1", "AC016292.1", "AL360181.1", "AL139317.1", "AC004702.1", "AC084357.2", "AL512598.1", "LINC02100", "AC020908.1", "AC008115.1", "AP001059.3", "OCIAD1-AS1", "AC079760.1", "AC018511.2", "AL358…
RMRP, "AL596094.1", "AC012574.1", "AL157378.1", "AP003170.3", "AC078980.1", "AC008883.1", "LINC02585", "AP002505.1", "AL162734.1", "AP001109.1", "USP12-AS2", "AC078962.4", "AC007422.2", "AL357992.1", "AC118755.2", "AL020998.1", "AL354994.1", "AC096637.1", "AC008649.2", "AC078960.1", "AC005736.2", "AL135923.1", "AC023669.2", "LINC02309")
17	DAM down (Keren-Shaul)	0.0108917	0.0122532	0.815731	1.56531	496	26	c("MARCKS", "RHOB", "LGMN", "SELPLG", "GLUL", "CMTM6", "P2RY13", "TXNIP", "CD164", "TMEM119", "RGS2", "TMEM173", "CSF1R", "SLCO2B1", "GPR34", "CD33", "MAF", "CRYBB1")
18	Mitochondrial genes	0.000156219	0.000201428	0.936593	1.70907	6	19	c("ACTB", "MT-CO1", "MT-ND2", "MT-CYB", "MT-ND3", "MT-ATP6", "MT-CO3", "MT-CO2", "MT-ND1", "GAPDH", "MT-ND5")
19	LPS up (Gerrits)	1.90335e-05	3.63047e-05	0.722165	1.85769	0	205	c("FOS", "DUSP1", "RPL21", "TXNRD1", "RPS16", "CEBPB", "RPS15", "FAU", "RPL3", "FTH1", "FCER1G", "JUNB", "SIK3", "RPS5", "RPS7", "CCL4", "CD14", "RPL4", "IER2", "BTG2", "SRGN", "IER3", "EEF2", "ZFP36", "ZFP36L1", "NFKBIA", "ACTG1", "CD83", "B4GALT1", "ARPC1B", "BTG1", "EGR1", "UCP2", "GATM", "CDKN1A", "MCL1", "ID2", "TNFRSF1A", "PFKFB3", "XBP1", "RAB20", "TMEM173", "C5AR1", "ARPC2", "NCF1", "TRIB…
ICAM1, "SNX18", "RBM47", "CRK", "CCND3", "UBE2J2", "SRSF6", "HCK", "MAP3K8", "SLC38A2", "IRF2BPL", "RELB", "JUND", "AFF4")
20	Cytoplasm (Halpern)	1.9073e-05	3.63047e-05	0.772588	1.97628	0	193	c("EEF1A1", "RPS3", "RPL29", "RPS16", "RPS14", "RPL15", "RPS13", "RPL23A", "RPS5", "HSP90AA1", "CFL1", "BTF3", "TOMM7", "RPL39", "CHCHD3", "OST4", "ARPC3", "GAPDH", "GLUL", "YWHAH", "PRDX1", "RHOA", "UCP2", "SELENOF", "CMTM6", "SERP1", "ATP6V1F", "GNG5", "TPI1", "HNRNPF", "RPS27L", "POMP", "IFITM2", "CSTB", "UQCRB", "DBI", "CHCHD2", "COX6B1", "ALDH2", "SLC25A5", "SKP1", "ATP5PB", "COX7A2", "ERH",…
ARF4, "RAB1A", "GABARAPL2", "ADI1", "UBL5", "SEC61B", "PRDX6", "GNB1", "DAZAP2", "SNRPD3", "ANAPC16", "EIF1AX", "SELENOP", "BANF1", "LYPLA1", "GNAI3", "ESD", "IDI1", "RRAGA", "PRDX4", "UQCRFS1", "NDUFS6", "PSMB5", "MIEN1", "GRPEL1", "SEPHS2", "DPM3", "PRDX5", "NDFIP1", "YIF1B", "HNRNPAB", "SUCLG1")
21	ARM (Sala Frigerio)	1.9734e-05	3.63047e-05	0.838211	2.01174	0	113	c("RPL41", "RPLP1", "RPS4X", "RPS20", "RPL32", "RPL19", "RPS12", "RPS16", "B2M", "RPS14", "FAU", "TYROBP", "CD74", "RPS18", "RPL23A", "RPL10A", "RPL38", "RPL23", "RPL37", "TREM2", "RPS5", "CCL4", "APOE", "NPC2", "TSPO", "CD63", "SPP1", "CTSB", "CH25H", "CXCL16", "CAPG", "CD83", "CTSZ", "SLC16A3", "HLA-DQB1", "CTSS", "AXL", "ANXA5", "DPP7", "ENO1", "LRPAP1", "IFITM3", "PLD3", "CTSA", "GUSB", "LDHA…
22	Mic1 (Mathys)	2.02069e-05	3.63047e-05	0.941852	2.14225	0	77	c("HSPA1A", "FTL", "C1QC", "RPL10", "ACTB", "EEF1A1", "RPS2", "RPL13A", "C1QB", "RPLP1", "TMSB4X", "TXNRD1", "RPL13", "RPS3", "RPS20", "RPLP2", "RPL32", "RPS8", "RPL19", "RPL27A", "C1QA", "RPS19", "RPS27A", "RPS16", "TPT1", "RPL35", "RPS11", "RPS6", "RPS9", "RPS15", "CST3", "TYROBP", "FTH1", "CD74", "HLA-B", "HLA-DRA", "RPL28", "CYBA", "PLEKHA7", "AMBRA1", "RPL31", "HLA-DRB1", "RPS24", "CD14", "H…
MS4A6A, "GPX1", "VSIG4")
23	Human cell-enriched (Gerrits)	2.02069e-05	3.63047e-05	0.944463	2.14819	0	77	c("RPL41", "OOEP", "RPL34", "RPLP1", "TMSB4X", "MT-CO1", "RPS4X", "RPS15A", "AC024230.1", "BAIAP2L1", "RPS20", "RPLP2", "RPL32", "RPS8", "UBA52", "RPL19", "RPL27A", "PLEKHA6", "RPS12", "RPL29", "RPS23", "AIF1", "TPT1", "RPS14", "RPL30", "RPS11", "RPS6", "RPL35A", "RPL7", "APOO", "RPS13", "NBEAL1", "RPL36", "PLEKHA7", "RPS18", "FCER1G", "RPL23A", "SIK3", "RPL27", "MT-ND2", "RPL31", "ATP5F1E", "RPL…
MT-CO3, "TMSB10", "MT-CO2", "DAPK1", "MECOM", "RPS29", "PFDN5", "COMMD6", "MT-ND1", "UQCRB")
24	DAM (Keren-Shaul)	1.90204e-05	3.63047e-05	0.838827	2.16325	0	210	c("RPL13A", "RPLP1", "RPS4X", "RPS3", "RPS20", "RPL32", "RPS12", "RPS16", "B2M", "RPS14", "RPS11", "RPS9", "RPS15", "RPL7", "RPL8", "FAU", "RPL3", "TYROBP", "CD74", "RPS18", "FCER1G", "RPL10A", "RPL18", "RPL38", "RPL23", "RPL37", "TREM2", "RPS5", "CCL4", "RPL6", "APOE", "RPL4", "MAMDC2", "NPC2", "EEF1B2", "RPS26", "GRN", "PFDN5", "EEF2", "TSPO", "APOC1", "CD63", "SPP1", "CTSB", "ATP6V0E1", "CH25H…
CTSS, "AXL", "TMEM176A", "ANXA5", "GSTM3", "DPP7", "CREG1", "RPL22L1", "ATOX1", "DHRS3", "LRPAP1", "FGL2", "GSTO1", "ATP1B3", "PGK1", "FUCA1", "PLD3", "GLA", "GLIPR1", "SDF2L1", "CTSA", "GUSB", "LDHA", "HIF1A", "TIMP2", "ATF3", "PLIN2", "MRPL54", "SCPEP1", "COX7A2L", "PRDX4", "NDUFS6", "APLP2", "CSF2RA", "RPS21", "SYNGR1")
25	GO_protein localisation, ribosome	1.85739e-05	3.63047e-05	0.852428	2.28312	0	308	c("RPL41", "RPL10", "RPL21", "RPL34", "RPS2", "RPL13A", "RPS27", "RPLP1", "RPS4X", "RPS15A", "RPL13", "RPS3", "RPS20", "RPLP2", "RPL32", "RPS8", "UBA52", "RPL19", "RPL27A", "RPS19", "RPS12", "RPL29", "RPS27A", "RPS16", "RPS23", "RPS14", "RPL35", "RPL15", "RPL30", "RPS11", "RPS6", "RPS9", "RPS15", "RPL35A", "RPL7", "RPL8", "FAU", "RPL3", "RPL11", "RPS13", "RPL36", "RPL28", "RPS3A", "RPS28", "RPS18…
RPS5, "RPS25", "RPS7", "RPL5", "RPL7A", "RPL6", "RPS24", "RPL4", "RPSA", "RPLP0", "RPS17", "RPL24", "RPS26", "RPS29", "EEF2", "RPL39", "RPL36AL", "RPL18A", "PPP1R15A", "SPCS1", "SRP14", "SERP1", "RPS27L", "BCAP31", "SSR2", "NCF1", "DDX3X", "TMED2", "RBM3", "PDIA3", "SPCS2", "RPL9", "SDCBP", "SEC61G", "HBA2", "TRAM1", "RPL22L1", "RSL24D1", "OS9", "UBAC2", "IMP3", "SSR3", "MRPS21", "ANKRD13C", "HSP…
HBA1, "MYADM", "MRPL54", "MRPL55", "MRPL51", "TESC", "MRPL20", "BSG", "RAB10", "MRPS28", "SRP19", "RPS4Y1")
